# Impaired polyamine metabolism causes behavioral and neuroanatomical defects in a novel mouse model of Snyder-Robinson Syndrome

**DOI:** 10.1101/2023.01.15.524155

**Authors:** Oluwaseun Akinyele, Anushe Munir, Marie A. Johnson, Megan S. Perez, Yuan Gao, Jackson R. Foley, Yijen Wu, Tracy Murray-Stewart, Robert A. Casero, Hulya Bayir, Dwi U. Kemaladewi

**Affiliations:** Div. of Genetic and Genomic Medicine, Dept. of Pediatrics, University of Pittsburgh School of Medicine, Pittsburgh, USA; Dept. of Human Genetics, School of Public Health, University of Pittsburgh, Pittsburgh, USA; Children’s Neuroscience Institute, Dept. of Pediatrics, University of Pittsburgh School of Medicine, Pittsburgh, USA; Sidney Kimmel Comprehensive Cancer Center, Johns Hopkins School of Medicine, Baltimore, Maryland, USA; Dept. of Developmental Biology, University of Pittsburgh School of Medicine, Pittsburgh, USA

**Keywords:** Polyamines, Spermine synthase, spermine, neurological, disease, pathogenesis

## Abstract

Polyamines (putrescine, spermidine, and spermine) are essential molecules for normal cellular functions and are subject to strict metabolic regulation. Mutations in the gene encoding spermine synthase (SMS) lead to accumulation of spermidine in an X-linked recessive disorder known as Snyder-Robinson syndrome (SRS). Presently, no treatments exist for this rare disease that manifests with a spectrum of symptoms including intellectual disability, developmental delay, thin habitus, and low muscle tone. The development of therapeutic interventions for SRS will require a suitable disease-specific animal model that recapitulates many of the abnormalities observed in patients.

Here, we characterize the molecular, behavioral, and neuroanatomical features of a mouse model with a missense mutation in *Sms* gene that results in a glycine-to-serine substitution at position 56 (G56S) of the SMS protein. Mice harboring this mutation exhibit a complete loss of SMS protein and elevated spermidine/spermine ratio in skeletal muscles and the brain. In addition, the G56S mice demonstrate increased anxiety, impaired learning, and decreased explorative behavior in fear conditioning, Morris water maze, and open field tests, respectively. Furthermore, these mice failed to gain weight over time and exhibit abnormalities in brain structure and bone density. Transcriptomic analysis of the cerebral cortex revealed downregulation of genes associated with mitochondrial oxidative phosphorylation and ribosomal protein synthesis. Our findings also revealed impaired mitochondrial bioenergetics in fibroblasts isolated from the G56S mice, indicating a correlation between these processes in the affected mice. Collectively, our findings establish the first in-depth characterization of an SRS preclinical mouse model that identifies cellular processes that could be targeted for future therapeutic development.
