## Supplemental table 1 for "Impaired polyamine metabolism causes behavioral and neuroanatomical defects in a novel mouse model of Snyder-Robinson Syndrome"

### Sheet: Sheet1
S/N	Name	qPCR Primer Sequence (5' → 3')	Note
1	Mouse SMS	CCACACTATGGCAGCAGCAAG	Forward
		TGCACTGACTCTGTCATCCCC	Reverse
2	Mouse GAPDH	CTCCCACTCTTCCACCTTCG	Forward
		GCCTCTCTTGCTCAGTGTCC	Reverse
3	Mouse ATP5e	TACTCTGAAGCGACCCAGCG	Forward
		GCGTTCGCTTTGAACTCGGT	Reverse
4	Mouse Cox7B	TAGTCGCCGCAGTTCCATCT	Forward
		GCCACCACTTGCTGAATGCT	Reverse
5	Mouse Uqcr10	ACGCGATCTACGAGCACATCA	Forward
		GTCGGTGAACGGCAACTTGAAA	Reverse
6	Mouse RPS14	ATCAAACTCCGGGCCACAGG	Forward
		TGACATCCTCAATCCGCCCA	Reverse
7	Mouse RPL17	TTCCTGTAAGCGGCCAGAGG	Forward
		GCATTCCCTTGATGGCCTGG	Reverse
8	Mouse Hap1	GGCTGAGGAGCTCCGAACAT	Forward
		TCCCTGCAGTGAGTGTCACG	Reverse
9	Mouse GRIN2B	CGGAGCTGGCATCCGAATACA	Forward
		TGGAGCGTGGTCATTCCCAA	Reverse
10	Mouse Cox4i1	GTCTTGGTCTTCCGGTTGCG	Forward
		CATGTGCTCGAAGGCACACC	Reverse
11	Mouse Cox6B1	GAGTGGTACCGGCGTGTGTA	Forward
		TGCCTTCAGCTATGCGGTCA	Reverse
12	Mouse Ndufa4	GCAAGCCAAGAAGCATCCCA	Forward
		GTGCCAAGCGCATCACATACA	Reverse
13	mNdufa7	TCCTCGGGACAGAGTCGTCA	Forward
		CGCTTGGCGATCTCCTGGTA	Reverse
